# Mismatch tolerance of a gRNA for CRISPR-based gene activation confers broad activity critical for cell reprogramming

**DOI:** 10.64898/2026.02.01.703129

**Authors:** Samuel J. Reisman, Wei Zhu, Samantha E. Miller, Dahlia Halabi, Nicholas Sangvai, Gregory E. Crawford, Raluca Gordân, Charles A. Gersbach

## Abstract

CRISPR activation and interference systems (CRISPRa/i) are widely used for programmable transcriptional control. Although these technologies are capable of highly specific single-gene activity, some applications of transcriptional network reprogramming require broad, genome-wide effects. Here, we identify a CRISPRa gRNA that robustly reprograms astrocyte transcriptional state. Unexpectedly, this activity arises from extensive off-target binding that induces expression changes in thousands of genes, unlike neighboring gRNAs targeting the same intended on-target site. We leverage this promiscuous gRNA to dissect determinants of gRNA-driven off-target dCas9 binding in the context of transcriptional reprogramming. Using ChIP-seq, high-throughput protein-binding microarrays, and gRNA-variant library screening in cells, we demonstrate that PAM-proximal bases are primary determinants of genomic binding, mismatch tolerance is both gRNA- and base-specific, and targeted mutations within the PAM-proximal region can tune gRNA specificity. We further demonstrate that CRISPRa-driven phenotypes can reflect combined contributions from widespread off-target activity and dose-dependent on-target effects. These findings highlight the potentially widespread impacts of CRISPRa off-target activity, underscore the need to account for cryptic effects when selecting and evaluating gRNAs for programming cell phenotypes, and demonstrate that multi-site binding by CRISPRa systems can be exploited as a feature for network-level perturbations in cell reprogramming.

**GRAPHICAL ABSTRACT:** 
