## Supplementary Tables for "Mismatch tolerance of a gRNA for CRISPR-based gene activation confers broad activity critical for cell reprogramming": TS1_Primer_sequences.csv

Lentiviral titration qPCR
LP34	fwd	TCCTCCGGAGTTATTCTTGGCA
LP34	rev	CCCCCCATCTGATCTGTTTCAC
WPRE	fwd	TACGCTGCTTTAATGCCTTTG
WPRE	rev	GGGCCACAACTCCTCATAAAG
Backbone	fwd	TGCCGCATAGTTAAGCCAGTA
Backbone	rev	TCAAGCCTTGCCTTGTTGTAG
RT-qPCR
GAPDH	fwd	CAATGACCCCTTCATTGACC
GAPDH	rev	TTGATTTTGGAGGGATCTCG
MAP2	fwd	CAGCTTGTCTCTAACCGAGGA
MAP2	rev	TGTGTCGTGTTCTCAAAGGGT
NeuN	fwd	TACGCAGCCTACAGATACGCTC
NeuN	rev	TGGTTCCAATGCTGTAGGTCGC
FOXO4	fwd	ACGAGTGGATGGTCCGTACTGT
FOXO4	rev	CCTTGATGAACTTGCTGTGCAGG
FOXO4_codon_optimized_ORF	fwd	AAGCTGTACTTGGCCTCTTC
FOXO4_codon_optimized_ORF	rev	CGGCCTTCAGTATGGACTTT
PCDH7	fwd	GAGGAGTCAGAAACACCAAGCAG
PCDH7	rev	TCAGGGCTACATCTGGAAGAGG
gRNA library construction and sequencing
gRNA_lib_amp	fwd	TAACTTGAAAGTATTTCGATTTCTTGGCTTTATATATCTTGTGGAAAGGACGAAACACCG
gRNA_lib_amp	rev	GTTGATAACGGACTAGCCTTATTTAAACTTGCTATGCTGTTTCCAGCATAGCTCTTAAAC
i5_miseq_gRNAlib_fw	fwd	AATGATACGGCGACCACCGAGATCTACACAATTTCTTGGGTAGTTTGCAGTT
i7_BC1_Miseq_gRNAlib_rev	rev	CAAGCAGAAGACGGCATACGAGATACATCGGACTCGGTGCCACTTTTTCAA
i7_BC2_Miseq_gRNAlib_rev	rev	CAAGCAGAAGACGGCATACGAGATTGGTCAGACTCGGTGCCACTTTTTCAA
i7_BC3_Miseq_gRNAlib_rev	rev	CAAGCAGAAGACGGCATACGAGATCACTGTGACTCGGTGCCACTTTTTCAA
i7_BC4_Miseq_gRNAlib_rev	rev	CAAGCAGAAGACGGCATACGAGATATTGGCGACTCGGTGCCACTTTTTCAA
i7_BC5_Miseq_gRNAlib_rev	rev	CAAGCAGAAGACGGCATACGAGATGATCTGGACTCGGTGCCACTTTTTCAA
i7_BC6_Miseq_gRNAlib_rev	rev	CAAGCAGAAGACGGCATACGAGATTACAAGGACTCGGTGCCACTTTTTCAA
i7_BC7_Miseq_gRNAlib_rev	rev	CAAGCAGAAGACGGCATACGAGATCGTGATGACTCGGTGCCACTTTTTCAA
i7_BC8_Miseq_gRNAlib_rev	rev	CAAGCAGAAGACGGCATACGAGATGCCTAAGACTCGGTGCCACTTTTTCAA
i7_BC9_Miseq_gRNAlib_rev	rev	CAAGCAGAAGACGGCATACGAGATTCAAGTGACTCGGTGCCACTTTTTCAA
i7_BC10_Miseq_gRNAlib_rev	rev	CAAGCAGAAGACGGCATACGAGATAGCTAGGACTCGGTGCCACTTTTTCAA
Read1_Miseq_gRNAlib	r1	GATTTCTTGGCTTTATATATCTTGTGGAAAGGACGAAACACCG
indexread_Miseq_gRNAlib	index	GCTAGTCCGTTATCAACTTGAAAAAGTGGCACCGAGTC
