## Supplementary Tables for "Mismatch tolerance of a gRNA for CRISPR-based gene activation confers broad activity critical for cell reprogramming": TS2_gRNA_ORF_shRNA_sequences.csv

ID	Application	Sequence	Notes
Non-targeting 1	gRNA	AAAACAGGACGATGTGCGGC
Non-targeting 2	gRNA	AAAACATCGACCGAAAGCGT
gRNA-hit	gRNA	CCGATACGGCGGCAGGAGAG
gRNA 2	gRNA	ACGGCGGCAGGAGAGCGGCG	Calabrese gRNA relating to Figure 2A
gRNA 3	gRNA	CGGCGTGGCAGGATATAACG	Calabrese gRNA relating to Figure 2A
gRNA 4	gRNA	CGTGGCAGGATATAACGAGG	Calabrese gRNA relating to Figure 2A
gRNA 5	gRNA	CGGCCAGGAGCCCGATACGG	Calabrese gRNA relating to Figure 2A
gRNA 6	gRNA	TCGCGGCCAGGAGCCCGATA	Calabrese gRNA relating to Figure 2A
gRNA 1	gRNA	CGGCGTGGCAGGATATAACG	FOXO4-targeting gRNA tested in in vitro binding assay
gRNA 23	gRNA	CGTGGCAGGATATAACGAGG	FOXO4-targeting gRNA tested in in vitro binding assay
gRNA 110	gRNA	CGGCCAGGAGCCCGATACGG	FOXO4-targeting gRNA tested in in vitro binding assay
gRNA 2	gRNA	TCGCGGCCAGGAGCCCGATA	FOXO4-targeting gRNA tested in in vitro binding assay
gRNA 25	gRNA	GGGAATCGGTGCGGGAATAA	FOXO4-targeting gRNA tested in in vitro binding assay
gRNA 28	gRNA	GACCCGGACCCTAGTAAGAG	FOXO4-targeting gRNA tested in in vitro binding assay
gRNA 113	gRNA	GCTGTAGTCGGGAAGGGGAT	FOXO4-targeting gRNA tested in in vitro binding assay
gRNA 155	gRNA	AGCCGAGAGGGCAACAGGAT	FOXO4-targeting gRNA tested in in vitro binding assay
gRNAS 194	gRNA	GGGGAGGGCAGCAATCCGGG	FOXO4-targeting gRNA tested in in vitro binding assay
PCDH7 gRNA 1	gRNA	AAGAGAGCGAGTGGGAGAGG
PCDH7 gRNA 2	gRNA	AGAGCGTGCAAGAGAGCGAG
PCDH7 gRNA 3	gRNA	GAGCGTGCAAGAGAGCGAGT
PCDH7 gRNA 4	gRNA	GGAGGGATCGAGAGAGAGCG
PCDH7 gRNA 5	gRNA	TGCAAGAGAGCGAGTGGGAG
PCDH7 gRNA 6	gRNA	TTGAGTTCCCTGCATTGGGA
FOXO4_codon_optimized_ENST00000374259	ORF	ATGGACCCGGGGAACGAAAACAGTGCTACGGAGGCTGCGGCCATTATTGATCTCGATCCCGACTTCGAGCCACAGTCAAGGCCCCGAAGCTGTACTTGGCCTCTTCCACGACCAGAGATAGCCAATCAACCGAGCGAACCTCCCGAGGTCGAGCCCGATCTGGGGGAAAAAGTCCATACTGAAGGCCGATCCGAGCCGATCTTGCTCCCCTCTCGACTGCCGGAGCCTGCGGGAGGACCACAGCCTGGGATTCTTGGGGCGGTGACTGGTCCACGCAAAGGGGGCAGTCGAAGAAATGCTTGGGGGAATCAGAGTTACGCGGAACTTATTAGCCAAGCGATCGAGTCCGCACCTGAGAAGCGACTTACCTTGGCTCAAATCTATGAATGGATGGTTCGG…
FOXO4_ENST00000374259	ORF	ATGGATCCGGGGAATGAGAATTCAGCCACAGAGGCTGCCGCGATCATAGACCTAGATCCCGACTTCGAACCCCAGAGCCGTCCCCGCTCCTGCACCTGGCCCCTTCCCCGACCAGAGATCGCTAACCAGCCGTCCGAGCCGCCCGAGGTGGAGCCAGATCTGGGGGAAAAGGTACACACGGAGGGGCGCTCAGAGCCGATCCTGTTGCCCTCTCGGCTCCCAGAGCCGGCCGGGGGCCCCCAGCCCGGAATCCTGGGGGCTGTAACAGGTCCTCGGAAGGGAGGCTCCCGCCGGAATGCCTGGGGAAATCAGTCATATGCAGAACTCATCAGCCAGGCCATTGAAAGCGCCCCGGAGAAGCGACTGACACTTGCCCAGATCTACGAGTGGATGGTCCGT…
FOXO4_ENST00000341558	ORF	ATGGATCCGGGGAATGAGAATTCAGCCACAGAGGCTGCCGCGATCATAGACCTAGATCCCGACTTCGAACCCCAGAGCCGTCCCCGCTCCTGCACCTGGCCCCTTCCCCGACCAGAGATCGCTAACCAGCCGTCCGAGCCGCCCGAGGTGGAGCCAGATCTGGGGGAAAAGGCCATTGAAAGCGCCCCGGAGAAGCGACTGACACTTGCCCAGATCTACGAGTGGATGGTCCGTACTGTACCCTACTTCAAGGACAAGGGTGACAGCAACAGCTCAGCAGGATGGAAGAACTCGATCCGCCACAACCTGTCCCTGCACAGCAAGTTCATCAAGGTTCACAACGAGGCCACCGGCAAAAGCTCTTGGTGGATGCTGAACCCTGAGGGAGGCAAGAGCGGC…
FOXO4	shRNA	AGAAGCCGATATGTGGACC
				g1, g23, g110, g2, g25, g28, g113, g155, g194
