## Supplementary Tables for "Mismatch tolerance of a gRNA for CRISPR-based gene activation confers broad activity critical for cell reprogramming": TS3_Paired_TF_screen_details.csv

gRNA	protospacer	rep1_high	rep2_high	rep3_high	rep4_high	rep1_low	rep2_low	rep3_low	rep4_low	baseMean	log2FoldChange	lfcSE	stat	pvalue	padj
AHRR.5	CGGCCCTGGATGCTGCGGGG	669	511	594	7752	638	801	485	6184	1008.755187	0.219411828	0.156930563	1.398145933	0.162069249	0.32165718
ATF4.3	TGGGGCGTCAAAGGGAGGGA	1220	800	790	15787	1068	860	770	23044	1622.026127	0.096722578	0.145696756	0.663862261	0.506778473	0.655506937
BARX1.1	AACCCCTAGGCTGAGCCGGA	458	422	627	9310	844	625	662	11566	1040.579276	-0.247579093	0.147563957	-1.677774833	0.093391064	0.236458226
BCL11A.6	CCAATGGCCAGTGCGGGGAG	755	649	704	13657	863	836	543	8323	1249.851072	0.344484087	0.15813787	2.178378192	0.029377892	0.097110254
BCL11B.2	GACCCTTCCGAGGCTCTGGG	448	409	517	6471	529	556	553	7819	831.6777267	-0.057872904	0.151197577	-0.382763432	0.701895178	0.835255261
BNC2.1	AATCAGTCACCTGAGCGCAG	704	677	588	7589	873	859	542	13171	1190.763233	-0.136572311	0.12022532	-1.135969616	0.255969281	0.429018935
CBX2.5	GCGCTGCCCAAATCCCGTGC	869	808	759	10084	1374	1033	748	22124	1577.011931	-0.332995519	0.149071845	-2.233792166	0.025496751	0.090126155
DACH1.1	AGTTCCTGGTTGGATAATTT	836	684	771	11141	1063	996	466	20059	1391.571146	-0.069055696	0.156914233	-0.440085609	0.659875105	0.793445276
DACH2.2	GCCATGGCAACTGATGCAGG	1045	675	612	11566	1046	895	667	13637	1396.360448	0.020841918	0.124895303	0.166875117	0.867468313	0.911587974
DMRT1.5	GCGTGGCCACGCTCCCTCCC	931	904	773	11081	932	877	847	46818	1725.736812	-0.320546178	0.248742889	-1.288664691	0.197514683	0.359903802
DMRTC2.3	TCGTCTGCCTCGGCTGAGAG	793	611	679	8632	731	768	296	7262	1065.486773	0.498534765	0.157720707	3.160870734	0.001572983	0.018756025
DNMT1.3	GGGATGTACCAAACGGAGAG	851	593	649	12405	848	817	700	6740	1218.648955	0.283976015	0.183086591	1.551047584	0.120890281	0.282077322
EBF3.2	GCCTGCGCCATATATGGGAG	546	412	384	15707	637	494	358	10729	912.1279103	0.255614642	0.178000788	1.436030956	0.150993533	0.32165718
EBF4.3	TGACATCATCGGGGGAGGAG	515	512	344	6313	688	506	373	8061	792.8991741	-0.009400945	0.160849641	-0.058445545	0.953393737	0.969691066
EN2.5	CGGCCGGACGCGGAGAGGAG	705	720	509	6763	616	793	493	4578	1026.573238	0.379656637	0.15982275	2.37548558	0.017525877	0.086192727
FOSL2.4	AGGAAGAGGCGCGGGAGGGG	574	542	499	8879	458	443	470	8492	875.6280414	0.39177815	0.169357663	2.313318115	0.020705155	0.086192727
FOXA1.6	TGCGGCGGACAAATGGGGAG	453	407	349	15520	612	578	396	8271	890.2496713	0.1528124	0.220751222	0.692238069	0.488787835	0.652867728
FOXC1.2	GAGACCGAGAAAAGGTGACG	648	353	390	6364	712	531	518	8242	841.5453188	-0.162830421	0.166228432	-0.979558185	0.327304254	0.499348798
FOXD3.4	CGTCAGGGCCGCGGCCGAGC	527	445	439	6381	817	599	698	10784	986.7452235	-0.422394752	0.146635738	-2.88057166	0.003969547	0.0248619
FOXD4L4.5	GCCGATCACCTGGCCTGGGG	354	285	328	8091	361	438	271	9668	636.3867912	0.047353777	0.144989303	0.326601864	0.743969033	0.836075935
FOXF1.2	GTGGCCGCCGATGACGGCAG	380	525	416	6062	663	533	314	6319	774.3872613	0.092452992	0.177563565	0.520675463	0.60259287	0.746964079
FOXF2.2	GGGAGCGAGATAAGAGAGGG	849	584	698	9982	743	808	626	5429	1151.385022	0.397256126	0.177465094	2.238502888	0.025188279	0.090126155
FOXJ1.6	GCGGAAGCTGTTTATGGGGG	996	676	587	10645	840	784	492	9739	1190.183204	0.316935332	0.127008667	2.495383495	0.012582107	0.068057758
FOXJ2.4	CCTCCCGGCGCGGGTTAAGG	944	676	700	6980	771	869	463	5748	1154.60158	0.411648837	0.132523367	3.106235875	0.001894855	0.018790646
FOXO4.4	CCGATACGGCGGCAGGAGAG	822602	789151	722569	2220833	688531	903531	613580	903618	1100503.351	0.590706263	0.278666572	2.119760039	0.034026287	0.106556004
GCM2.1	CACCACAGTCCCAGGAACGG	791	784	743	10475	1220	891	746	6580	1333.701435	0.168639868	0.174619971	0.965753616	0.334167484	0.50005217
GCM2.3	CTCCACCACAGTCCCAGGAA	1056	931	952	13265	1443	927	650	13263	1629.065295	0.224921882	0.149536755	1.504124397	0.132549339	0.297610781
GLI1.6	TGGTTGTCGGGGCCTCTTTG	846	506	577	8635	776	657	624	20088	1187.232031	-0.194932595	0.16341609	-1.192860474	0.232924022	0.401709544
GRHL1.4	CGGCGAGAAGAGCGCCGGGG	495	308	434	5892	834	690	445	4980	824.7538722	-0.21510398	0.202699844	-1.0611946	0.288601473	0.457914337
HHEX.1	CCATTGGCCGCAGGGCCCGG	307	255	244	5575	391	364	203	13896	573.0810165	-0.297377592	0.17885358	-1.662687387	0.096375028	0.238929758
HHEX.2	CTTCCTGCCGCCGGGCCCTG	688	892	912	12431	1401	1088	902	28186	1766.689377	-0.411998795	0.178505146	-2.308049961	0.020996358	0.086192727
HHEX.6	GGGCCCTGCGGCCAATGGCG	273	257	301	4648	311	405	186	13631	595.1501478	-0.246619708	0.215592907	-1.14391383	0.252659375	0.429018935
HIF1A.2	CAAGCCCGCCTCACCTGAGG	619	506	659	11241	859	791	739	11165	1186.882977	-0.105240376	0.140283463	-0.750198021	0.453135451	0.613381373
HMG20A.6	TGTAAATGCTATGCGGTAAG	645	628	624	7286	893	810	546	13843	1126.114792	-0.197459495	0.12875548	-1.533600706	0.125127915	0.28635042
HOXA10.6	CTGAGGGCGCCCTCGGAGAG	605	726	634	10483	859	812	610	9406	1222.504331	0.10176845	0.135792929	0.749438509	0.453592948	0.613381373
HOXD8.2	GCCTCCGCCGGCCTTAAAGG	240	299	262	8292	390	312	292	9067	601.7730028	-0.046073864	0.160919771	-0.286315742	0.774636302	0.838015636
HSFX2.5	GCAGAGGTGGCCCTGTGTGT	284	251	326	9098	580	412	275	37547	898.4379656	-0.691665751	0.220809153	-3.132414317	0.00173375	0.018756025
IKZF1.3	GCCTGGTCTGAGCCGGCTGG	414	257	262	6847	301	272	144	5322	495.0228178	0.61198017	0.15168707	4.03449135	5.47E-05	0.002170588
INSM1.5	GCGATGGGGCGGCCAAAAGG	1409	900	920	16823	989	1157	771	11404	1727.661902	0.451312093	0.177148949	2.547641948	0.010845372	0.064529964
IRF2.2	GCTTGAAACAAACACTGGGG	1131	888	972	13561	874	1013	689	7010	1508.730974	0.614510035	0.166757163	3.685059306	0.000228649	0.005595123
IRF4.2	CCTCTCCCCAGTCCAACCCC	831	816	708	9636	1297	861	783	53973	1789.831138	-0.617797239	0.262848777	-2.350390388	0.01875373	0.086192727
IRF4.3	CGGGGGTTGGACTGGGGAGA	982	824	802	12417	1250	1150	885	61824	1968.298111	-0.601653524	0.252333565	-2.38435788	0.017108955	0.086192727
IRF4.5	GTCCAACCCCCGGCCCCCAC	751	752	726	11340	1321	975	839	64671	1869.813605	-0.757922736	0.25388251	-2.985328676	0.002832738	0.02154724
LBX2.5	CCTCAAGGCGTGAGTCACCA	1250	1083	1078	12251	1828	1689	1067	31025	2196.297584	-0.426914267	0.184979896	-2.307895482	0.02100495	0.086192727
LHX6.3	TCCCCCTCCAGCTGCAACGG	620	583	730	11525	776	694	502	12217	1175.738329	0.179567855	0.120473598	1.490516251	0.136088547	0.299898835
MIXL1.5	GCTCGCACCCGGAGGAGACA	1239	708	876	12106	939	832	813	5412	1408.715662	0.568803283	0.19097295	2.978449472	0.002897108	0.02154724
MXD3.3	TGAGACCACTCGGGGCGGGG	380	265	248	9856	298	355	173	9033	581.1208993	0.350546132	0.15799676	2.218691897	0.026507693	0.090126155
MXI1.3	GGACCGGTCAAAATAAAAGG	709	609	635	11890	673	836	573	10477	1186.608412	0.193694611	0.136744977	1.416466002	0.156639112	0.32165718
NEUROD2.1	ATTGGCATGCGTCTGCACTG	1240	811	842	12222	1283	904	856	10891	1572.659011	0.194077952	0.146400724	1.32566252	0.184951507	0.349352847
NEUROD2.2	GAGTAGAGAGTGACAGATGG	935	788	787	14551	984	872	580	5761	1353.519053	0.589572735	0.193536134	3.046318646	0.002316622	0.020613389
NEUROD2.3	TTGGAGTAGAGAGTGACAGA	770	805	781	11185	1168	884	707	6656	1373.755519	0.247069638	0.176014292	1.403690781	0.160410949	0.32165718
NEUROD2.4	AGAGAGTGACAGATGGCGGC	164	265	208	6314	241	310	215	4314	449.0088381	0.162501402	0.200360225	0.811046214	0.417339132	0.577480891
NEUROD2.6	TAGAGAGTGACAGATGGCGG	12336	6904	2487	10117	3920	1794	1268	3377	4976.024044	1.78669607	0.273159798	6.540845634	6.12E-11	7.28E-09
NEUROG1.3	CCCGGGTGAATGGAGCGAGG	509	419	372	6055	393	379	313	2889	644.884313	0.675716079	0.186086191	3.631199471	0.000282107	0.005595123
NEUROG1.4	CAGCCCGGGTGAATGGAGCG	707	507	542	7468	528	547	425	4125	883.7829025	0.596894163	0.184556284	3.234212071	0.001219788	0.018144353
NKX1-1.3	TCCACACGACCCCGCGCAGG	625	655	605	8294	788	687	602	12111	1153.336155	-0.034763435	0.119921398	-0.289885171	0.771904087	0.838015636
NKX2-5.5	GCTCCTGTCATCGAGGCCCC	751	537	784	8945	1134	926	907	22157	1459.065954	-0.52425338	0.142837752	-3.670271836	0.000242293	0.005595123
NO-TARGET.103	ATCTTCTCGACGAAAATGCG	293	283	283	7659	419	327	259	10186	590.1154167	-0.051057848	0.140920355	-0.362317051	0.717115117	0.836075935
NO-TARGET.118	ATTGCTCTGTCGCATCAATC	387	417	413	5131	596	524	518	8259	799.7514532	-0.289617164	0.15365503	-1.884853125	0.05944967	0.164523506
NO-TARGET.136	CACTTACACATGAGGCGGTA	297	271	251	4886	436	424	380	7938	588.9027575	-0.417210553	0.141746378	-2.943359542	0.003246711	0.022726978
NO-TARGET.139	CAGCGGTGCTATTTGGTCTT	553	480	461	6531	335	575	379	8646	796.8490134	0.26530919	0.188627416	1.40652507	0.159568266	0.32165718
NO-TARGET.165	CCCGATGGACTATACCGAAC	669	657	492	10715	762	789	525	20463	1199.538771	-0.169521203	0.139011016	-1.219480358	0.222661926	0.392855909
NO-TARGET.202	CGCTAAATTGTCACACGTTT	388	419	385	8528	693	511	450	14122	865.3940141	-0.31667666	0.152625452	-2.0748614	0.037999382	0.113048162
NO-TARGET.232	CTCAACCGACCGTATGGTCA	574	509	559	6530	669	503	361	9983	909.9295244	0.147022831	0.159856532	0.919717384	0.357720466	0.51913092
NO-TARGET.263	GAATCGACCGACACTAATGT	225	271	309	11838	618	371	261	18971	759.2887454	-0.386760604	0.193263386	-2.001209917	0.045369773	0.128547689
NO-TARGET.280	GAGTTATTTATTCTCTCGAG	171	373	374	6486	314	320	345	8735	623.0212017	-0.006929562	0.19945027	-0.034743306	0.972284429	0.972284429
NO-TARGET.329	GGCGTCAAAATTAGAAGCCG	352	190	155	4830	274	241	149	7660	412.8360397	0.058621136	0.180049767	0.325582957	0.744739908	0.836075935
NO-TARGET.406	TAGGAGCTGTATCTAGTGGC	759	675	530	8971	743	639	587	12974	1102.064181	0.060748055	0.138131386	0.439784592	0.660093129	0.793445276
NO-TARGET.421	TCAATTCTCACTCACGACCA	807	528	540	8088	828	571	406	15626	1059.122353	0.022343225	0.158799818	0.140700569	0.888106495	0.918997156
NO-TARGET.435	TCGGGCAGTGAGTACAATAC	756	549	650	10205	1031	802	605	15422	1249.566504	-0.169713959	0.108224699	-1.568162902	0.11684312	0.278086625
NO-TARGET.50	ACTGAGTGGGTAACACGCAT	626	558	555	7192	796	829	523	14386	1099.361431	-0.263508006	0.129328631	-2.037507116	0.04159925	0.120739285
NPAS2.4	CGGAGGCAGGCGAGGGGAGG	689	523	395	7933	768	643	620	4725	952.0736614	0.114376338	0.216721647	0.527756872	0.597668095	0.746964079
NR2E1.1	CAGACCCCGCCAGGAGTTGG	797	688	654	8558	901	831	565	8694	1184.242006	0.144206455	0.112427478	1.282662019	0.199610512	0.359903802
NR2E1.3	TCTGACGTCAGCCATGTGCG	751	566	503	7061	944	630	553	10471	1045.323139	-0.097308728	0.142195191	-0.684332057	0.493765508	0.652867728
NR2E1.6	GGTCTGACGTCAGCCATGTG	518	512	435	5788	512	490	324	10224	809.835027	0.117551322	0.174859823	0.672260327	0.501417982	0.655506937
NR4A1.1	GTCGAGCTTTGGCCATACAA	358	233	314	8886	440	329	201	26910	745.7611599	-0.241452694	0.219673492	-1.099143515	0.271705472	0.442917139
NR4A3.2	CGAACGCGCAGCCGGGAGAG	614	585	483	6850	524	540	455	10203	918.3666885	0.157627102	0.165326144	0.953431189	0.340371645	0.50005217
OLIG2.4	AACAATGTGCGTGTCCTGGA	886	581	633	10400	739	767	426	7163	1107.379	0.456855577	0.15065147	3.032533148	0.002425105	0.020613389
OLIG2.5	AATGAGCTGGGCCCGCCGGG	686	384	582	8872	881	638	417	9146	1000.206215	0.053098843	0.160897645	0.330016285	0.741387657	0.836075935
OVOL1.6	TGGGGTGGCCCGGGGAGCGA	684	551	462	8342	572	656	403	5895	915.8108149	0.388018578	0.167565776	2.3156195	0.020579053	0.086192727
PAX7.3	TTATTCATGAGGAGGGAAGG	260	178	204	7822	337	338	177	7758	494.0880428	-0.048469933	0.164239578	-0.29511725	0.767904313	0.838015636
PAX9.3	GGGACACGCCCTAAAAGGGG	672	362	459	6817	396	605	326	8542	805.0606061	0.2410613	0.198457028	1.214677569	0.224489091	0.392855909
PHOX2B.1	GGAGGGGTAATTCACTTACA	348	233	255	9389	410	322	177	14160	640.4327134	-0.006693478	0.159736717	-0.041903188	0.966575875	0.972284429
PITX1.1	GCGAGCGAGCGAGGGAGCGC	694	665	629	7166	889	800	700	17444	1211.233783	-0.320177646	0.149348371	-2.143830862	0.032046442	0.103068285
PITX1.6	GCGGCGGCGCGGGCGGCTTG	615	619	571	8071	863	693	585	17351	1145.358089	-0.255969208	0.145932369	-1.754026268	0.079426006	0.205471625
POU5F1.5	AGTGCAGTGGAGTACAATGA	960	752	923	14040	1034	1111	727	16783	1592.113964	0.058551945	0.129662135	0.451573197	0.651576483	0.793445276
POU6F1.6	TCCCGCTCGGCCAGGGCCAG	736	670	678	9676	1058	784	520	13872	1258.259513	-0.024978264	0.120136574	-0.207915564	0.835294896	0.89549633
PRDM12.1	ACTGGGAGGAAAGCGAACGA	593	619	557	9038	827	667	534	14789	1143.314897	-0.111916675	0.125531871	-0.891539932	0.372639579	0.534266385
PRDM6.5	AGGCAGGCCAGAAGAAGGGG	8636	5713	2483	11571	5284	2709	915	4730	4718.573473	1.338503813	0.246840087	5.422554461	5.88E-08	3.50E-06
PTF1A.2	CCGGCGGCGAGGGGGCCCGG	693	557	579	8320	1038	825	611	28644	1289.822811	-0.554624756	0.170671276	-3.249666675	0.001155403	0.018144353
RFX4.1	ATTCAAAACAGGCCCACAAT	887	896	919	11740	1248	979	617	12123	1519.478555	0.179159579	0.137746268	1.300649244	0.193378543	0.359563229
RFX4.2	CGCACTGTGAAGCCCATTGT	603	682	533	10800	611	667	575	11072	1108.599585	0.176797326	0.129473376	1.365511052	0.172092482	0.330306538
RORA.1	CCCTCCGCTTCCTCCCGGGG	630	693	725	10863	867	555	424	9140	1097.033312	0.429287838	0.148726288	2.886428776	0.003896409	0.0248619
SALL3.4	CCGCGGCCGCTCGCTCCGGG	360	360	354	3637	378	393	316	4321	584.4749953	0.133447525	0.130745161	1.02066894	0.307411315	0.475090214
SIX1.3	GGCCTCTCTGCCCAGCCGGG	550	398	524	5809	800	466	513	9441	886.8050806	-0.164360378	0.160923438	-1.02135761	0.307085041	0.475090214
SOX18.6	TGAGAAGAAAGGGAGCCCCC	336	337	293	10641	388	453	302	25293	822.9381764	-0.290926966	0.178630317	-1.628653918	0.103386303	0.251081022
TEAD4.1	GCGGCGCAGTCTCCTCCCCG	588	583	435	7138	628	654	353	16891	971.668459	-0.103739132	0.184163279	-0.563299764	0.573230779	0.725685773
TFAP2D.2	AGCTTTCAGCATCCAGGGAG	472	475	515	11794	573	491	473	11459	961.3686948	0.169139786	0.150581722	1.123242478	0.261334526	0.431927898
TRERF1.3	GCCATCGCTTAGAGGGAAGG	515	361	464	6205	732	637	281	5821	803.6952495	0.070590402	0.192547735	0.366612477	0.7139081	0.836075935
VAX2.4	GCCAGGAGCGGGGCCTGAGG	488	396	476	7695	484	505	368	4132	786.771762	0.442663427	0.195069827	2.269256268	0.023252746	0.090126155
ZBTB5.6	TGCAGCCCAACTGGGAGAGG	1140	812	638	15133	873	981	521	9408	1397.615048	0.484047156	0.154346855	3.136099899	0.001712109	0.018756025
ZNF18.6	TGGGCTGCAACGCCAGAGAG	754	543	589	9543	862	798	560	9567	1120.785373	0.043257046	0.127160096	0.340177837	0.733722608	0.836075935
ZNF267.6	TCCAATCAGGGGCGCTGGAG	456	506	464	9824	897	578	644	12502	1045.332171	-0.292304327	0.160209405	-1.824514149	0.068074379	0.180018914
ZNF276.6	CCTCGGGCCCGAGAGGGGAG	777	500	587	7317	833	782	427	3985	1023.251454	0.354432357	0.190578826	1.859767758	0.062918391	0.170165648
ZNF280D.1	CAGGGAGCTCGGACACGGGG	920	1002	1047	13702	864	1113	963	9550	1664.90579	0.348865745	0.168000865	2.076571117	0.037841161	0.113048162
ZNF354C.3	TCGCCTTTGAGAGCTCTCGT	644	690	468	8440	957	834	801	13342	1185.739158	-0.357017953	0.142025839	-2.513753527	0.011945388	0.067690535
ZNF398.5	CCGAAGCCCAAGAGCTGGGG	878	617	762	7395	1056	723	613	7368	1234.845426	0.164546408	0.117720085	1.397776841	0.162180091	0.32165718
ZNF418.3	GTAAAGCTGCCGCTTCCCAA	813	504	526	8458	537	669	409	19148	1073.128033	0.037693981	0.190752035	0.197607229	0.843352378	0.896061902
ZNF442.6	TGTCAATCAGTTCCCTGGGG	1437	992	1028	15507	1691	1512	1027	14799	2050.16247	0.013591494	0.17002683	0.079937349	0.936287085	0.960501406
ZNF462.2	AGAGCGCGCGAGGGAGAGGG	324	334	215	7565	311	354	316	6044	556.3935226	0.159768951	0.185393079	0.861784869	0.388805913	0.544328278
ZNF559.5	GACACTTGCGCTCTTCGGGG	575	531	601	9055	615	621	441	6739	937.7219652	0.349674958	0.155286676	2.251802714	0.024334742	0.090126155
ZNF577.5	CTCGCAAGTTTCGGGGATGG	852	912	668	11905	900	892	681	16142	1408.017455	0.076507547	0.12525829	0.610798267	0.541333141	0.692673589
ZNF610.2	CGCGCGCGCAGCATAGAGAG	337	315	314	6672	455	422	323	4005	613.7453131	0.17330234	0.198704646	0.872160486	0.383120832	0.542754512
ZNF654.3	TTACGAAGTTCCAAAATTCA	888	707	794	10550	1215	858	649	20092	1435.354659	-0.148448236	0.138339458	-1.073072271	0.283238691	0.455478436
ZNF662.5	TCCTCCTTTCTCGCTCGGGG	310	260	260	8486	302	349	155	7217	544.4895666	0.350773856	0.157484078	2.227360771	0.025923172	0.090126155
ZNF70.6	GTCCTTGTGTCCCGGGGCCC	621	669	621	10523	695	700	692	7756	1121.12365	0.220879074	0.161405137	1.368476113	0.171163094	0.330306538
ZNF843.3	TACGGAGCGCCCTATGACTG	566	435	409	11956	574	570	445	20859	990.0834035	-0.136999766	0.142937384	-0.958460002	0.337830851	0.50005217
ZNF853.1	ATTAGCCACAATTTGCACCG	932	780	772	10549	1060	913	673	16618	1426.283465	-0.019156386	0.12011325	-0.159486037	0.873285958	0.911587974
ZSCAN10.3	TTGGGAGCGGGATGGGAAGA	658	671	696	11673	1001	856	649	12796	1292.23107	-0.035782171	0.120476517	-0.297005357	0.766462419	0.838015636
