## Supplementary Tables for "Mismatch tolerance of a gRNA for CRISPR-based gene activation confers broad activity critical for cell reprogramming": TS4_Perturb-seq_library_details.csv

gRNA	protospacer
AHRR.5	CGGCCCTGGATGCTGCGGGG
ATF4.3	TGGGGCGTCAAAGGGAGGGA
BARX1.1	AACCCCTAGGCTGAGCCGGA
BCL11A.6	CCAATGGCCAGTGCGGGGAG
BCL11B.2	GACCCTTCCGAGGCTCTGGG
BNC2.1	AATCAGTCACCTGAGCGCAG
CBX2.5	GCGCTGCCCAAATCCCGTGC
DACH1.1	AGTTCCTGGTTGGATAATTT
DACH2.2	GCCATGGCAACTGATGCAGG
DMRT1.5	GCGTGGCCACGCTCCCTCCC
DMRTC2.3	TCGTCTGCCTCGGCTGAGAG
DNMT1.3	GGGATGTACCAAACGGAGAG
EBF3.2	GCCTGCGCCATATATGGGAG
EBF4.3	TGACATCATCGGGGGAGGAG
EN2.5	CGGCCGGACGCGGAGAGGAG
FOSL2.4	AGGAAGAGGCGCGGGAGGGG
FOXA1.6	TGCGGCGGACAAATGGGGAG
FOXC1.2	GAGACCGAGAAAAGGTGACG
FOXD3.4	CGTCAGGGCCGCGGCCGAGC
FOXD4L4.5	GCCGATCACCTGGCCTGGGG
FOXF1.2	GTGGCCGCCGATGACGGCAG
FOXF2.2	GGGAGCGAGATAAGAGAGGG
FOXJ1.6	GCGGAAGCTGTTTATGGGGG
FOXJ2.4	CCTCCCGGCGCGGGTTAAGG
FOXO4.4	CCGATACGGCGGCAGGAGAG
GCM2.1	CACCACAGTCCCAGGAACGG
GCM2.3	CTCCACCACAGTCCCAGGAA
GLI1.6	TGGTTGTCGGGGCCTCTTTG
GRHL1.4	CGGCGAGAAGAGCGCCGGGG
HHEX.1	CCATTGGCCGCAGGGCCCGG
HHEX.2	CTTCCTGCCGCCGGGCCCTG
HHEX.6	GGGCCCTGCGGCCAATGGCG
HIF1A.2	CAAGCCCGCCTCACCTGAGG
HMG20A.6	TGTAAATGCTATGCGGTAAG
HOXA10.6	CTGAGGGCGCCCTCGGAGAG
HOXD8.2	GCCTCCGCCGGCCTTAAAGG
HSFX2.5	GCAGAGGTGGCCCTGTGTGT
IKZF1.3	GCCTGGTCTGAGCCGGCTGG
INSM1.5	GCGATGGGGCGGCCAAAAGG
IRF2.2	GCTTGAAACAAACACTGGGG
IRF4.2	CCTCTCCCCAGTCCAACCCC
IRF4.3	CGGGGGTTGGACTGGGGAGA
IRF4.5	GTCCAACCCCCGGCCCCCAC
LBX2.5	CCTCAAGGCGTGAGTCACCA
LHX6.3	TCCCCCTCCAGCTGCAACGG
MIXL1.5	GCTCGCACCCGGAGGAGACA
MXD3.3	TGAGACCACTCGGGGCGGGG
MXI1.3	GGACCGGTCAAAATAAAAGG
NEUROD2.1	ATTGGCATGCGTCTGCACTG
NEUROD2.2	GAGTAGAGAGTGACAGATGG
NEUROD2.3	TTGGAGTAGAGAGTGACAGA
NEUROD2.4	AGAGAGTGACAGATGGCGGC
NEUROD2.6	TAGAGAGTGACAGATGGCGG
NEUROG1.3	CCCGGGTGAATGGAGCGAGG
NEUROG1.4	CAGCCCGGGTGAATGGAGCG
NKX1-1.3	TCCACACGACCCCGCGCAGG
NKX2-5.5	GCTCCTGTCATCGAGGCCCC
NO-TARGET.103	ATCTTCTCGACGAAAATGCG
NO-TARGET.118	ATTGCTCTGTCGCATCAATC
NO-TARGET.136	CACTTACACATGAGGCGGTA
NO-TARGET.139	CAGCGGTGCTATTTGGTCTT
NO-TARGET.165	CCCGATGGACTATACCGAAC
NO-TARGET.202	CGCTAAATTGTCACACGTTT
NO-TARGET.232	CTCAACCGACCGTATGGTCA
NO-TARGET.263	GAATCGACCGACACTAATGT
NO-TARGET.280	GAGTTATTTATTCTCTCGAG
NO-TARGET.329	GGCGTCAAAATTAGAAGCCG
NO-TARGET.406	TAGGAGCTGTATCTAGTGGC
NO-TARGET.421	TCAATTCTCACTCACGACCA
NO-TARGET.435	TCGGGCAGTGAGTACAATAC
NO-TARGET.50	ACTGAGTGGGTAACACGCAT
NPAS2.4	CGGAGGCAGGCGAGGGGAGG
NR2E1.1	CAGACCCCGCCAGGAGTTGG
NR2E1.3	TCTGACGTCAGCCATGTGCG
NR2E1.6	GGTCTGACGTCAGCCATGTG
NR4A1.1	GTCGAGCTTTGGCCATACAA
NR4A3.2	CGAACGCGCAGCCGGGAGAG
OLIG2.4	AACAATGTGCGTGTCCTGGA
OLIG2.5	AATGAGCTGGGCCCGCCGGG
OVOL1.6	TGGGGTGGCCCGGGGAGCGA
PAX7.3	TTATTCATGAGGAGGGAAGG
PAX9.3	GGGACACGCCCTAAAAGGGG
PHOX2B.1	GGAGGGGTAATTCACTTACA
PITX1.1	GCGAGCGAGCGAGGGAGCGC
PITX1.6	GCGGCGGCGCGGGCGGCTTG
POU5F1.5	AGTGCAGTGGAGTACAATGA
POU6F1.6	TCCCGCTCGGCCAGGGCCAG
PRDM12.1	ACTGGGAGGAAAGCGAACGA
PRDM6.5	AGGCAGGCCAGAAGAAGGGG
PTF1A.2	CCGGCGGCGAGGGGGCCCGG
RFX4.1	ATTCAAAACAGGCCCACAAT
RFX4.2	CGCACTGTGAAGCCCATTGT
RORA.1	CCCTCCGCTTCCTCCCGGGG
SALL3.4	CCGCGGCCGCTCGCTCCGGG
SIX1.3	GGCCTCTCTGCCCAGCCGGG
SOX18.6	TGAGAAGAAAGGGAGCCCCC
TEAD4.1	GCGGCGCAGTCTCCTCCCCG
TFAP2D.2	AGCTTTCAGCATCCAGGGAG
TRERF1.3	GCCATCGCTTAGAGGGAAGG
VAX2.4	GCCAGGAGCGGGGCCTGAGG
ZBTB5.6	TGCAGCCCAACTGGGAGAGG
ZNF18.6	TGGGCTGCAACGCCAGAGAG
ZNF267.6	TCCAATCAGGGGCGCTGGAG
ZNF276.6	CCTCGGGCCCGAGAGGGGAG
ZNF280D.1	CAGGGAGCTCGGACACGGGG
ZNF354C.3	TCGCCTTTGAGAGCTCTCGT
ZNF398.5	CCGAAGCCCAAGAGCTGGGG
ZNF418.3	GTAAAGCTGCCGCTTCCCAA
ZNF442.6	TGTCAATCAGTTCCCTGGGG
ZNF462.2	AGAGCGCGCGAGGGAGAGGG
ZNF559.5	GACACTTGCGCTCTTCGGGG
ZNF577.5	CTCGCAAGTTTCGGGGATGG
ZNF610.2	CGCGCGCGCAGCATAGAGAG
ZNF654.3	TTACGAAGTTCCAAAATTCA
ZNF662.5	TCCTCCTTTCTCGCTCGGGG
ZNF70.6	GTCCTTGTGTCCCGGGGCCC
ZNF843.3	TACGGAGCGCCCTATGACTG
ZNF853.1	ATTAGCCACAATTTGCACCG
ZSCAN10.3	TTGGGAGCGGGATGGGAAGA
