## Supplementary Tables for "Mismatch tolerance of a gRNA for CRISPR-based gene activation confers broad activity critical for cell reprogramming": TS6_Predicted_gRNA-hit_off_target_sequences.csv

Probe	Sequence	PAM	#MM (Mismatches)	Gene	Locus
gs.gRNAhit_off1	CCGCGAGAGCGGCAGGAGAG	AGG	4		chr12:-100717303
gs.gRNAhit_off2	CTGCTATGGCGGCAGGAGTG	CGG	4		chr4:+1381446
gs.gRNAhit_off3	CTGATACTGCGGAAGGAGAG	AGG	3		chr5:+9860645
gs.gRNAhit_off4	CCTGTAAGGCAGCAGGAGAG	AGG	4		chr1:+43524706
gs.gRNAhit_off5	CCTCTAAGGCAGCAGGAGAG	GGG	4		chr6:+382601
gs.gRNAhit_off6	CCAAGACAGCGGCAGGAGAC	AGG	4		chr9:-91661761
gs.gRNAhit_off7	CAGCTACTGAGGCAGGAGAG	TGG	4		chr19:+41211483
gs.gRNAhit_off8	CAGCTACTGAGGCAGGAGAG	TGG	4		chr2:+32315632
gs.gRNAhit_off9	CAGCTACTGAGGCAGGAGAG	TGG	4		chr22:+17487584
gs.gRNAhit_off10	CAGCTACGGAGGCAGGAGAA	TGG	4		chr18:+39692022
gs.gRNAhit_off11	CTTATATGGCAGCAGGAGAG	AGG	4		chr7:+32803555
gs.gRNAhit_off12	CAAATACGGAGGCAAGAGAG	GGG	4	LOC105376095	chr9:+76650892
gs.gRNAhit_off13	CTTATATGGCAGCAGGAGAG	AGG	4		chr14:+58462837
gs.gRNAhit_off14	CAGATATGGCCCCAGGAGAG	GGG	4		chr7:+101602690
gs.gRNAhit_off15	CCAAGACTGAGGCAGGAGAG	AGG	4		chr1:+223338405
gs.gRNAhit_off16	CTGATTGGGCAGCAGGAGAG	AGG	4		chr15:+77622076
gs.gRNAhit_off17	CTCATATGGCGGCAGGGGAG	AGG	4		chr2:-106197219
gs.gRNAhit_off18	CCAATCCGGAAGCAGGAGAG	AGG	4		chr20:-62083602
gs.gRNAhit_off19	CCGAGACTGAGGCAGGAGAA	TGG	4		chr18:-57778330
gs.gRNAhit_off20	CCGAGACTGAGGCAGGAGAA	TGG	4		chr7:-77518627
gs.gRNAhit_off21	CAGATACGGTGTCAGGAGAG	TGG	3		chr11:+45898982
gs.gRNAhit_off22	CCCATACAGCGGCAAGAGGG	TGG	4	FUS	chr16:+31179689
gs.gRNAhit_off23	CCGAAGCAGCAGCAGGAGAG	AGG	4		chr1:+117698593
gs.gRNAhit_off24	CCGACACTGGAGCAGGAGAG	CGG	4		chr2:-110384996
gs.gRNAhit_off25	CCGACACTGGAGCAGGAGAG	CGG	4		chr2:+109986488
gs.gRNAhit_off26	CCGATAAGGCCTCAGGAGAG	AGG	3		chr16:-46627959
gs.gRNAhit_off27	CCGA-ACGGCGGCAGGACTG	AGG	3		chr1:+90730940
gs.gRNAhit_off28	CCGAAATGGCAGCAGGAGGG	AGG	4		chr12:-116747605
gs.gRNAhit_off29	CTGAGACGGGGGCAGGAGTG	GGG	4		chr15:+75758783
gs.gRNAhit_off30	CAGAGACGGGGGCAGAAGAG	GGG	4		chrX:+153994293
gs.gRNAhit_off31	CAGAGACGGTGGCACGAGAG	TGG	4		chr9:+68531904
gs.gRNAhit_off32	CCGATACAGCAGGAGGAGAA	AGG	4	NBEAL2	chr3:-46996273
gs.gRNAhit_off33	CCGAGACGGCAGCTGAAGAG	AGG	4		chr14:-48383561
gs.gRNAhit_off34	CCGATTTGGAAGCAGGAGAG	TGG	4		chr6:+39863542
gs.gRNAhit_off35	CCAATATGGCAGCATGAGAG	AGG	4		chr1:-38748902
gs.gRNAhit_off36	CTGATTAGGCTGCAGGAGAG	AGG	4		chr2:+47234646
gs.gRNAhit_off37	CCGAGGCTGCGGCAGGAGAA	TGG	4		chr4:+188060544
gs.gRNAhit_off38	CCGTTCTGGCGGGAGGAGAG	GGG	4		chr11:+133983841
gs.gRNAhit_off39	CCGCTAAGGAGGCAGGAGGG	TGG	4		chr1:-245611993
gs.gRNAhit_off40	CAGACACGGCGGCAGGGCAG	AGG	4		chr19:+40966779
gs.gRNAhit_off41	TCGATCCGGGGGCGGGAGAG	AGG	4		chr4:-3614163
gs.gRNAhit_off42	CAGATACTGGGGCGGGAGAG	GGG	4		chr2:-149331476
gs.gRNAhit_off43	CTGATATGGAGGCAGGATAG	GGG	4		chr10:-18069518
gs.gRNAhit_off44	CAGATACGGAGGCAGGGGTG	AGG	4	LOC105378539	chr10:+124618290
gs.gRNAhit_off45	CCGAGACAGAGGCTGGAGAG	AGG	4		chr8:-139529000
gs.gRNAhit_off46	CCGAGACCGAGGGAGGAGAG	GGG	4		chr22:-36466280
gs.gRNAhit_off47	CCTCTACTGCGGCAGGAGGG	AGG	4		chr12:+113035798
gs.gRNAhit_off48	GCGAGACGGCGGCAGGACGG	CGG	4	IRF8	chr16:+85899197
gs.gRNAhit_off49	CAGATTCGGTGGGAGGAGAG	AGG	4		chr7:+6143245
gs.gRNAhit_off50	CCCATACGGCTGAAGGAAAG	AGG	4		chr3:+28624044
gs.gRNAhit_off51	GGGATACGGAGGCAGGAGAA	TGG	4		chr7:+128901518
gs.gRNAhit_off52	CCGATCAGGAGGCCGGAGAG	AGG	4		chr19:-49428510
gs.gRNAhit_off53	CCTCTAGGGCTGCAGGAGAG	AGG	4		chr6:+152744568
gs.gRNAhit_off54	CCGAGAGGGCGGGAGGAGAC	AGG	4		chrX:+40152895
gs.gRNAhit_off55	CCGATATGTCGGCAGGTGAA	TGG	4		chr12:-131927342
gs.gRNAhit_off56	CGGATACAGAGCCAGGAGAG	AGG	4		chr7:-147383190
gs.gRNAhit_off57	CCGATGGGGAGGCAGGAGAG	AGG	3		chr1:+21816155
gs.gRNAhit_off58	CCGAGACGGCGGCCGGAGCA	GGG	4		chr7:+2256841
gs.gRNAhit_off59	CCGAGGAGGCGGCAGGTGAG	AGG	4	ZNF582	chr19:-56393436
gs.gRNAhit_off60	CCGCTCCGGGGGCAGCAGAG	GGG	4	RHOV	chr15:+40874142
gs.gRNAhit_off61	CCGGTGCGGAGGCAGGAGAT	GGG	4		chr1:+38126100
gs.gRNAhit_off62	CCGATACAGCGGCTGGGAAG	TGG	4	LOC105374618	chr5:+2103656
gs.gRNAhit_off63	CGGAGACGGCGGCAGGAGCT	GGG	4	TDRD7	chr9:+97412175
gs.gRNAhit_off64	CTGATACGGAGGCTGCAGAG	GGG	4		chr9:+89798495
gs.gRNAhit_off65	CTGA-ACGGCGGCAGGCGAG	CGG	3	PCDH7	chr4:+30721135
gs.gRNAhit_off66	CCGATTCGG-GGCAGGTGAG	AGG	3	F2RL1	chr5:+76819068
